# Unique signals of clinal and seasonal allele frequency change at eQTLs in *Drosophila melanogaster*

**DOI:** 10.1101/2021.07.30.454552

**Authors:** Yang Yu, Alan O. Bergland

## Abstract

Populations of short-lived organisms can respond to spatial and temporal environmental heterogeneity through local adaptation. Local adaptation can be reflected on both phenotypic and genetic levels, and it has been documented in many organisms. Although some complex fitness-related phenotypes have been shown to vary across latitudinal clines and seasons in similar ways in *Drosophila melanogaster* populations, we lack a general understanding of the genetic architecture of local adaptation across space and time. To address this problem, we examined patterns of allele frequency change across latitudinal clines and between seasons at previously reported expression quantitative trait loci (eQTLs). We divided eQTLs into groups by utilizing differential expression profiles of fly populations collected across a latitudinal cline or exposed to different environmental conditions. We also examined clinal and seasonal patterns of allele frequency change at eQTLs grouped by tissues. In general, we find that clinally varying polymorphisms are enriched for eQTLs, and that these eQTLs change in frequency in predictable ways across the cline and in response to starvation tolerance. The enrichment of eQTL among seasonally varying polymorphisms is more subtle, and the direction of allele frequency change at eQTL appears to be somewhat idiosyncratic. Taken together, we suggest that clinal adaptation at eQTLs is distinct than that of seasonal adaptation.
