## Supplemental Table 1 for "Unique signals of clinal and seasonal allele frequency change at eQTLs in *Drosophila melanogaster*"

### Sheet: TableS1_Figure1_20data_ss_stats
Table S1. Genome-wide enrichment analysis of clinal or seasonal SNPs in eQTLs. The average number of control SNPs for 1000 bootstraps are rounded to 1 digit.
Analysis	Sex	Total number of eQTLs	Ranked normalized clinal or seasonal p
			0.001	0.002	0.003	0.004	0.005	0.01	0.02	0.03	0.04	0.05	0.1	0.2	0.3	0.4	0.5
			Number of eQTLs with ranked clinal or seasonal p-value < = p
clinal	female	20136	58	100	147	195	238	432	797	1149	1487	1807	3227	5577	7626	9558	11487
	male	45519	86	174	247	319	394	759	1478	2138	2765	3432	6368	11417	16199	20550	24827
	overlap	17761	44	86	124	174	210	413	719	1010	1309	1596	2897	4960	6746	8428	10100
seasonal	female	20136	17	34	55	70	98	196	401	629	818	1040	2090	4077	6031	8073	10062
	male	45519	59	112	167	203	234	449	899	1364	1788	2225	4521	9157	13600	18172	22725
	overlap	17761	13	29	57	75	98	190	370	561	706	891	1794	3635	5358	7118	8949
		Number of control SNPs	Average (1000 bootstraps) number of control SNPs with ranked clinal or seasonal p-value < = p
clinal	female	20136	23.8	50.6	77.8	104.7	130.3	263.2	523.2	775.9	1026.3	1270.4	2436.4	4612.3	6649.4	8649	10621.1
	male	45519	57.7	120.2	184.5	247.5	307.5	617.1	1216.1	1794.8	2367.5	2925.4	5572	10488.4	15091.4	19594	24042.6
	overlap	17761	22.9	48.4	74.5	99.9	124.2	247.2	486.6	715.6	941.9	1161.5	2203.2	4126.3	5922.3	7675.3	9409.4
seasonal	female	20136	22.8	43	65.8	87	108.7	214.4	420.4	625.7	829.1	1029.8	2037.5	4045.4	6055.8	8071.8	10081.2
	male	45519	51.8	98.2	149.4	198.3	248.1	487.6	954.8	1418.9	1881	2336.9	4622.2	9168.3	13705.7	18263.6	22808.8
	overlap	17761	20.4	38.3	58.4	77.1	96.4	189.8	372.1	552.2	731.2	906.8	1793.2	3565.5	5338.1	7117.3	8889.6
