## Supplemental Table 2 for "Unique signals of clinal and seasonal allele frequency change at eQTLs in *Drosophila melanogaster*"

### Sheet: TableS2_Figue2_tissue_stats
Table S2. Enrichment of clinal or seasonal SNPs in eQTLs that are associated with "high expression" genes in tissues. Number of high expressed genes are the number of genes included in each enrichment analysis. Total number of eQTLs (or control SNPs per bootstrap) are the number of eQTLs and control SNPs (each boostrap) included in each analysis. Number of unique eQTLs is the number of unique eQT…
Tissue	Analysis	Sex	Number of "high expression" genes	Total number of eQTLs (control SNPs per bootstrap)	Number of unique eQTLs	Ranked normalized clinal or seasonal p
						0.001	0.002	0.003	0.004	0.005	0.01	0.02	0.03	0.04	0.05	0.1	0.2	0.3	0.4	0.5	0.001	0.002	0.003	0.004	0.005	0.01	0.02	0.03	0.04	0.05	0.1	0.2	0.3	0.4	0.5
						Number of eQTLs with ranked clinal or seasonal p-value < = p															Average number (1000 bootstraps) of control SNPs with ranked clinal or seasonal p-value < = p
Adult_Brain	clinal	female	81	903	903	0	0	0	2	2	9	30	42	64	80	131	255	338	411	514	0.8	1.7	2.6	3.5	4.4	9.5	20.1	30.5	41.2	51.6	102.1	199.1	290.4	381.3	470.8
		male	99	1770	1770	0	7	10	16	20	33	69	90	110	129	225	413	622	791	962	2.8	5.9	9.1	12.1	15	29	55.4	80.1	104	127.2	234.4	428.5	606.1	779.6	949.9
		overlap	38	1009	1006	2	4	4	8	10	25	44	65	81	91	158	266	365	473	595	0.9	2	3.2	4.3	5.4	10.9	21.9	33.1	44	54.9	108.9	215.5	316.5	418	519.3
	seasonal	female	81	903	903	0	0	1	2	2	6	14	20	28	34	69	159	243	324	417	1	1.9	2.9	3.8	4.7	9.4	18.5	27.6	36.6	45.4	90.6	180.6	271.3	362	451.9
		male	99	1770	1770	2	4	6	8	9	16	29	42	63	76	155	340	502	688	857	2	3.8	5.8	7.7	9.7	19.2	37.4	55.5	73.4	91.4	180.7	357.7	534.7	712.3	889
		overlap	38	1009	1006	0	1	4	4	4	9	22	35	44	51	117	222	292	386	489	1.1	2.2	3.2	4.3	5.5	10.8	21.1	31.1	41.3	51.1	101.6	203.3	303.8	404.6	505.7
Adult_Carcass	clinal	female	117	1398	1387	5	6	7	9	10	16	37	52	70	89	148	309	457	592	740	1.9	3.8	5.8	7.7	9.6	19.2	37.1	54.7	71.9	88.5	169	319.8	461.4	600.8	736.6
		male	138	3030	3009	0	8	10	12	23	50	109	191	259	321	593	999	1286	1532	1768	2.7	6.1	9.9	13.7	17.2	36.9	76.6	116.8	157	196.5	383.8	723.4	1035	1337.5	1630.8
		overlap	72	2142	2141	1	1	1	3	6	19	41	65	86	121	251	488	698	897	1151	1.5	3.1	4.9	6.6	8.3	17.8	37.8	58.8	80.7	102.5	212.6	433.6	650.8	866.9	1083.5
	seasonal	female	117	1398	1387	0	0	1	2	2	8	23	41	58	72	146	287	420	566	686	1.7	3.2	4.7	6.3	7.8	15.6	30.2	44.8	59.1	73.2	143.8	284	423	563.2	702.5
		male	138	3030	3009	1	2	6	8	10	19	46	69	103	126	283	584	895	1198	1499	3.6	6.6	10.1	13.3	16.3	31.7	63	93.6	124.9	155.9	310.8	615	917.8	1220.1	1521.3
		overlap	72	2142	2141	1	3	6	7	8	19	41	61	71	84	199	445	635	861	1089	2.4	4.6	6.8	9.3	11.5	23.1	45.8	67.9	90	112.1	221	439.2	653	868.4	1081.9
Adult_Crop	clinal	female	111	1394	1392	1	1	1	3	3	13	30	38	55	70	139	309	457	586	734	1.4	3	4.6	6.2	7.8	16	32.4	49	65.7	82.1	161.4	310.2	452.1	590.6	727.8
		male	143	2227	2134	0	6	7	12	18	30	56	86	108	142	258	472	719	955	1181	2.3	4.8	7.5	10.1	12.6	25.7	51.9	77.8	103.3	128.8	250.5	483.6	705.6	926.6	1147.3
		overlap	65	1774	1760	1	1	1	3	6	17	35	57	76	107	214	422	610	793	986	1.1	2.4	3.7	5.2	6.5	14.1	30.6	47.6	65.6	83.6	174.6	356.5	535.5	714.1	893.1
	seasonal	female	111	1394	1392	0	0	1	4	5	10	28	38	53	65	148	278	413	552	672	1.6	3	4.5	6	7.5	14.9	29	43.2	57.4	71.4	141.3	280.9	419	558.6	697.8
		male	143	2227	2134	6	6	10	13	14	22	40	51	77	91	173	378	589	842	1052	2.4	4.6	7	9.4	11.7	23.6	46.5	69.2	91.9	114.4	227	450.4	672.7	896.6	1119.2
		overlap	65	1774	1760	1	3	4	5	7	18	36	52	65	79	174	355	498	697	897	1.9	3.7	5.5	7.4	9.1	18.3	36.9	54.8	72.4	90.4	180.1	359.6	535.9	713.6	890.1
Adult_Eye	clinal	female	117	1088	1087	2	2	2	3	3	9	35	45	63	79	129	260	370	474	598	1.1	2.2	3.3	4.6	5.8	12	25	37.8	50.6	63.3	124.9	241.6	351.3	460.4	567.5
		male	128	3339	3333	0	14	18	26	35	70	145	245	318	381	667	1104	1422	1684	1971	3.9	8.6	13.8	18.8	23.4	48.2	96.9	144.2	191.8	237.5	452	832.1	1176.2	1505.4	1824.1
		overlap	59	1860	1859	3	5	5	11	15	35	70	101	125	155	279	481	658	827	1028	2	4	6.1	8	10	20.2	40.5	60.5	80.7	100.9	199.5	392.9	579	764.8	950.7
	seasonal	female	117	1088	1087	1	1	2	3	4	10	19	27	35	46	89	187	295	413	511	1.3	2.4	3.6	4.7	5.8	11.4	22.7	33.7	44.5	55.3	109.6	217.3	326	435.6	544.4
		male	128	3339	3333	3	4	8	11	12	22	53	76	115	140	301	635	960	1308	1636	4.2	7.6	11.4	15	18.4	35.6	69.8	103.9	138.6	172.8	342.5	677.4	1010.7	1344.5	1676.4
		overlap	59	1860	1859	1	3	5	6	7	16	37	57	65	77	190	382	544	732	940	2.1	4	6	8.1	9.9	20	39.7	58.9	77.6	96.6	190.4	377.9	562.2	749	934.2
Adult_Fat_Body	clinal	female	125	1397	1395	3	5	6	7	8	13	36	54	73	89	152	316	466	605	751	1.8	3.6	5.5	7.3	9.2	18.4	36.1	53.2	70.2	86.7	166	316.1	457.7	596.7	733.3
		male	157	2152	2131	1	6	11	15	19	39	75	100	133	175	305	545	754	945	1137	2.5	5.2	8.1	10.9	13.6	27.5	54.7	81	107.5	133.4	256.5	485.8	702.8	915.3	1126.7
		overlap	82	2186	2177	1	1	3	5	8	27	53	78	103	142	286	528	740	936	1187	1.6	3.4	5.3	7.3	9.1	19.1	40.4	62.3	84.7	107.1	220.8	446.6	668.3	888.5	1108.7
	seasonal	female	125	1397	1395	0	0	0	1	2	8	24	40	58	74	149	284	406	539	663	1.7	3.2	4.7	6.2	7.8	15.3	29.9	44.4	58.6	72.6	143.2	282.9	422.1	561.3	700.8
		male	157	2152	2131	0	1	5	6	8	16	34	55	90	104	198	429	668	893	1099	2.4	4.6	7	9.3	11.6	23.1	45.6	67.8	89.8	111.7	219.8	436.8	651.3	866.1	1080.6
		overlap	82	2186	2177	1	2	5	6	8	20	43	62	73	86	213	452	649	877	1102	2.6	4.9	7.1	9.6	11.9	23.9	46.8	69.1	91.5	113.6	224.1	445.9	664.6	883.2	1101.9
Adult_Head	clinal	female	120	1509	1507	4	5	5	8	11	25	68	106	149	181	293	479	618	745	889	1.9	4	6.2	8.4	10.6	21.7	43.3	64.1	84.7	104.6	197.3	365.3	519.2	668.8	815
		male	132	3149	3141	0	16	19	27	39	68	140	237	305	366	654	1067	1359	1611	1850	3.2	7.2	11.3	15.7	19.8	41.7	86.2	129.4	173.2	215.7	414.6	768.5	1092.5	1405.3	1707.1
		overlap	70	1937	1935	2	4	5	9	12	35	78	114	147	189	354	564	749	922	1121	1.4	3.1	4.8	6.5	8.3	17.6	37.1	57	77.6	98.2	200.6	401.6	597.5	791.5	986.6
	seasonal	female	120	1509	1507	0	0	2	3	3	12	24	38	50	64	125	263	415	592	734	1.8	3.4	5.1	6.6	8.2	16	31.5	47.1	62.3	77.6	153.8	304.6	455.7	607.1	757.6
		male	132	3149	3141	4	4	8	10	11	20	49	70	104	130	287	593	902	1219	1523	3.9	7.1	10.9	14.3	17.4	33.5	65.5	97.9	130.3	162.3	322.6	638.6	954.5	1269.2	1581.6
		overlap	70	1937	1935	1	3	6	7	8	18	37	52	63	75	188	399	579	778	995	2.1	4.1	6.2	8.3	10.1	20.2	40.4	60.1	79.5	99.2	196.5	391.6	584.3	778.6	971.5
Adult_Heart	clinal	female	128	1547	1537	3	4	5	6	7	13	37	55	82	98	168	357	516	660	824	1.8	3.8	5.8	7.8	9.7	19.6	38.7	57.7	76.4	94.9	183.4	349.9	506.7	660.8	812.6
		male	153	2452	2416	0	13	17	27	34	55	101	136	171	214	362	621	871	1103	1337	2.6	5.4	8.4	11.3	14	28.3	57	85.4	113.8	141.9	277.7	537.7	784.9	1028.6	1270.6
		overlap	72	2226	2147	1	2	3	5	8	25	54	81	106	140	278	513	727	941	1204	1.5	3.3	5.1	6.9	8.6	18.3	39.1	61.1	83.8	106.5	221.1	450.3	674.9	899	1124.1
	seasonal	female	128	1547	1537	0	1	1	3	4	11	28	41	58	74	152	303	451	611	745	1.8	3.4	5.1	6.7	8.4	16.6	32.7	48.4	64.3	79.7	157.1	311.6	465.8	621.2	776.3
		male	153	2452	2416	0	1	4	5	7	12	32	48	79	99	209	464	728	987	1224	2.8	5.3	7.9	10.6	13.3	26.1	51.3	75.8	100.7	125.5	249	495.2	739.6	985	1228.8
		overlap	72	2226	2147	1	2	6	7	8	20	46	66	73	86	211	450	644	873	1109	2.5	4.9	7.2	9.8	12.1	24.1	47.5	70.4	93.2	116	229.3	455.1	676.8	899.9	1122
Adult_Hindgut	clinal	female	115	1361	1359	1	1	1	5	5	14	27	38	55	75	135	287	403	527	675	1.3	2.8	4.4	5.9	7.4	15.4	31.5	47.6	63.7	79.8	157.1	302.8	440.8	576.6	711.2
		male	139	2172	2159	1	7	9	13	19	34	61	96	122	153	260	493	736	936	1126	2.3	4.9	7.6	10.3	12.8	26.4	53	79.2	105.6	132	256.5	491.4	711.6	928.7	1142.3
		overlap	65	1591	1561	0	0	0	1	2	11	19	34	50	71	168	347	508	666	855	1	2.3	3.7	5.1	6.4	13.7	29.4	45.3	62.1	78.9	163.6	329.5	490.8	650.4	811.2
	seasonal	female	115	1361	1359	0	0	3	6	7	11	29	41	55	68	150	285	419	562	679	1.5	2.9	4.4	5.7	7.2	13.9	27.6	41.3	54.9	68.2	135.3	270.2	405.9	542	678
		male	139	2172	2159	5	6	9	11	12	19	42	57	78	94	199	391	611	843	1033	2.4	4.5	6.9	9	11.2	22.4	44.3	65.8	88	109.5	218	434.9	651.2	868.9	1085.2
		overlap	65	1591	1561	1	3	4	6	8	19	38	57	69	87	177	335	486	663	831	1.7	3.2	4.8	6.3	7.8	15.8	32	47.7	63.5	79.3	158.6	317.7	475.5	635.4	793.2
Adult_InseminatedFemale_Spermatheca	clinal	female	134	1582	1580	2	3	3	5	6	10	31	51	68	88	165	356	521	680	859	2.3	4.7	7.3	9.6	11.9	23.3	45	66.2	86.8	106.7	201.5	375	536	691.8	845.1
	seasonal	female	134	1582	1580	0	0	1	4	5	13	31	44	60	79	160	328	475	630	780	1.8	3.4	5.2	6.8	8.5	17	33.1	49.3	65.2	81	160.5	318.6	475.4	634	792.2
Adult_Male_Accessory_Gland	clinal	male	142	2538	2529	3	12	19	29	39	62	105	148	182	227	397	659	923	1150	1381	3.6	7.4	11.4	15.2	18.8	37.2	72.1	105.3	137.9	169.6	316.6	588.4	842.8	1092.2	1339.5
	seasonal	male	142	2538	2529	6	7	10	11	13	21	35	50	81	107	214	474	709	964	1223	2.9	5.4	8.2	11	13.7	27.2	53	78.9	105	130.6	257.2	510.4	762.8	1016.4	1270
Adult_Malpighian_Tubules	clinal	female	130	1799	1788	2	5	7	9	11	19	33	54	78	101	180	420	598	781	961	1.8	3.8	6	8.2	10.3	21.4	43.6	65.4	87.5	109.2	212.8	408.4	591.6	770.6	947.6
		male	170	3051	3046	11	18	23	28	39	72	123	181	231	278	464	819	1144	1427	1686	3.2	6.8	10.7	14.5	18.2	37.6	76	114.1	152.3	190.1	368.8	701.5	1012.1	1317	1614.9
		overlap	81	2995	2917	6	16	22	30	37	80	133	204	267	324	553	894	1194	1478	1791	3.3	7.2	11.3	15.4	19.3	39.4	79.2	118.2	157.2	195.1	375.4	704.6	1010.6	1307.7	1599.4
	seasonal	female	130	1799	1788	0	1	4	6	7	15	37	57	73	91	190	364	548	733	883	1.9	3.7	5.8	7.5	9.3	18.6	36.4	54.5	72.6	90.4	179.4	359	537.9	718.2	897.2
		male	170	3051	3046	1	2	3	5	7	19	48	71	109	138	278	597	913	1229	1520	3.4	6.4	10.2	13.3	16.5	31.9	62.6	93.5	124.3	154.5	307.7	611.9	916.7	1222.4	1526.2
		overlap	81	2995	2917	3	3	10	13	15	26	66	98	121	159	322	632	925	1238	1527	3.3	6.3	9.7	12.7	15.9	31.3	61.4	90.7	120.4	149.7	298.9	596.2	895	1194.6	1493.6
Adult_Midgut	clinal	female	131	1610	1600	0	1	4	5	6	16	35	49	71	93	159	342	488	652	832	1.5	3.3	5	6.9	8.6	17.9	37.1	56.5	75.8	94.9	186.9	360.7	524.7	685.4	844.2
		male	167	2041	2039	5	10	14	17	21	38	73	100	124	155	261	470	705	884	1070	2.4	5	7.6	10.3	12.9	25.9	51	75.8	100.4	124.5	239.6	456.8	661.2	863.3	1063.7
		overlap	100	2814	2736	0	0	2	4	5	20	39	67	94	127	288	572	843	1120	1457	2.5	5.4	8.3	11.2	14	28.7	59.1	90	120.9	151.6	303.4	598.3	882.2	1163.6	1444.5
	seasonal	female	131	1610	1600	1	2	4	6	8	14	31	43	60	76	174	335	483	644	780	1.8	3.3	5.1	6.7	8.4	16.7	33.3	49.8	66.2	82.1	163.4	323.9	484.5	645.7	806.3
		male	167	2041	2039	0	3	6	7	7	14	37	56	82	103	196	426	636	846	1046	2.3	4.5	6.7	9	11.1	22	43	64.1	85.4	106	209.7	414.7	618.5	822.5	1025.7
		overlap	100	2814	2736	2	4	8	10	14	28	58	86	108	127	281	601	853	1155	1439	3.3	6.3	9.2	12.4	15.4	30.4	59.8	88.8	117.3	145.7	288.2	572.2	852.8	1134.8	1414.7
Adult_Ovary	clinal	female	92	1056	1049	2	5	6	6	7	15	26	37	52	67	151	283	393	488	592	0.7	1.5	2.4	3.4	4.3	9.5	20.4	31.6	43.2	54.5	111.1	221.8	328.3	435.4	540.9
	seasonal	female	92	1056	1049	1	1	1	2	3	5	13	18	28	39	98	189	291	403	510	1.2	2.3	3.4	4.8	6	11.9	22.9	33.8	44.8	55.5	109.5	215.4	321	427	531.6
Adult_Salivary_Gland	clinal	female	114	1432	1427	2	2	2	4	6	13	27	38	59	74	136	310	446	581	745	1.5	3.3	5.1	6.9	8.6	17.5	35.7	53.3	71.2	88.7	172.2	328.4	475	617.7	758.3
		male	153	3033	3018	5	21	26	32	42	68	108	161	197	237	392	737	1058	1336	1607	3.1	6.6	10.3	14	17.5	35.7	71.7	107.9	143.7	179.2	351.2	677.1	986.5	1291.1	1589.2
		overlap	64	1876	1876	2	2	3	4	7	19	32	61	80	97	210	419	598	795	1028	1.7	3.8	5.9	8	10.1	20.8	42.8	64.7	86.6	108.5	214	414.8	605.2	793.1	978.4
	seasonal	female	114	1432	1427	2	3	5	7	8	13	37	47	64	81	165	309	444	593	724	1.6	3	4.7	6.1	7.6	14.8	29.1	43.5	57.8	72.2	143.6	286	428.5	572	715.2
		male	153	3033	3018	7	11	13	17	20	34	69	96	132	154	299	575	883	1211	1499	3.4	6.4	9.8	12.7	15.9	31.5	62.3	92.6	123.4	153	303.7	605.6	908.5	1212.4	1515.2
		overlap	64	1876	1876	0	0	2	2	4	15	34	53	66	82	191	385	544	732	906	2.1	4	6.1	8	10	19.6	38.6	57.4	76.2	94.5	188.3	374	561.3	749.5	937.6
Adult_Testis	clinal	male	118	2543	2493	1	4	6	10	14	33	74	109	147	191	349	587	856	1112	1335	2.9	6.3	9.9	13.3	16.5	33.9	67.8	99.6	132.3	164	313.9	590	848.3	1099	1348.2
	seasonal	male	118	2543	2493	3	7	13	15	15	27	43	64	87	106	220	504	762	1017	1266	2.9	5.4	8.4	11.2	13.9	27.7	53.9	80.1	105.9	131.7	259.5	516.7	769.7	1024.2	1278.5
Adult_Thoracic-Abdominal_Ganglion	clinal	female	94	1170	1170	0	0	0	2	2	9	26	36	56	69	125	279	393	491	625	1	2.1	3.3	4.6	5.8	12.2	25.6	39	52.8	66.2	131.1	256.6	374.3	491.5	607.4
		male	118	2629	2628	0	7	11	19	25	46	94	126	161	190	343	626	909	1168	1430	4.3	8.9	13.7	18.4	22.6	44.1	84.7	122.7	159.3	194.7	359.1	652.8	920.5	1177.6	1429.8
		overlap	49	1651	1647	2	5	6	10	13	29	51	76	95	107	201	368	530	693	877	1.8	4	6.2	8.5	10.5	21.7	43.6	64.7	85.5	105.9	203.8	385.8	554.3	717.9	880.1
	seasonal	female	94	1170	1170	0	1	2	2	2	6	16	25	35	44	86	201	316	420	531	1.2	2.3	3.6	4.8	6	12	23.6	35.4	46.9	58.4	116.3	232.6	349.5	466.8	583.4
		male	118	2629	2628	2	3	6	8	9	18	39	60	89	111	238	520	772	1049	1304	3.1	5.7	8.8	11.6	14.6	28.8	55.3	81.7	108.3	134.6	265.8	528.8	791.4	1054.6	1317.1
		overlap	49	1651	1647	0	2	6	7	7	14	30	48	61	75	171	333	469	635	797	1.8	3.4	5.3	6.9	8.7	17.4	34	50.3	66.8	83	164.2	329.7	493.8	659.6	825.3
Adult_VirginFemale_Spermatheca	clinal	female	135	1574	1572	3	6	9	12	13	19	45	70	89	109	186	391	555	723	894	2.3	4.6	7	9.3	11.5	22.8	44.1	64.8	84.8	104.2	197	367.5	526.8	683	836.4
	seasonal	female	135	1574	1572	0	0	0	1	2	11	27	44	61	79	149	299	440	598	746	1.8	3.5	5.2	6.9	8.6	17.2	33.7	50.1	66.2	82.2	162.1	320.1	476.7	634.2	791.1
Larval_Carcass	clinal	female	95	714	714	0	0	0	0	1	7	15	22	29	41	69	156	222	295	381	0.6	1.3	2	2.8	3.6	7.4	15.3	23.5	31.6	39.7	78.9	154.5	227.4	298.9	369.4
		male	117	1660	1649	1	8	12	19	24	44	76	106	132	158	292	464	651	805	966	2.2	4.6	7.1	9.6	11.9	24	46.5	67.9	88.9	109.3	205.2	383.3	549.4	712.5	874.6
		overlap	43	965	965	1	1	1	3	5	13	22	40	54	75	141	251	355	444	560	1.2	2.4	3.7	5	6.2	12.4	24.6	36.4	48	59.3	114	218	316	411.7	507
	seasonal	female	95	714	714	0	0	0	2	2	3	10	13	21	28	66	130	189	265	330	0.8	1.5	2.3	3.1	3.9	7.6	14.9	22.3	29.5	36.7	72.3	143.3	214.8	286.3	357.5
		male	117	1660	1649	2	2	3	3	5	12	25	39	58	73	150	323	488	662	814	1.9	3.7	5.6	7.4	9.2	18	35.3	52.2	69.1	85.9	169.4	335.9	500.2	666.1	831.7
		overlap	43	965	965	0	1	2	2	2	8	17	23	25	30	80	154	256	367	458	1.1	2	3	4.1	5.1	10.1	19.9	29.4	39.1	48.4	96.3	192.1	287.6	384.5	481.9
Larval_Central_Nervous_System	clinal	female	84	1154	1150	1	2	2	2	2	8	26	36	63	75	155	319	440	557	688	0.9	1.9	3	4.1	5.2	11.1	23.5	36	48.7	61.6	124.6	246.4	362.8	478.6	593.4
		male	108	1462	1457	2	11	15	20	25	49	86	112	137	158	256	420	558	678	810	1.7	3.7	5.7	7.7	9.7	19.6	39	57.7	76.6	94.8	180.4	338.6	486.1	629.9	772.9
		overlap	37	635	635	0	0	1	3	4	9	16	22	31	37	66	139	200	271	338	0.6	1.3	2	2.7	3.4	6.9	13.9	21	28.1	35.2	69.9	136.9	200.1	263.5	326.9
	seasonal	female	84	1154	1150	2	2	2	3	3	5	15	22	31	43	101	196	293	414	523	1.2	2.3	3.5	4.8	6.1	12.2	24.1	35.5	47.2	58.7	117.1	232.2	347.2	462.9	578.8
		male	108	1462	1457	3	3	5	5	7	12	28	36	52	64	135	286	423	597	733	1.7	3.2	4.8	6.3	7.8	15.5	30.5	45.3	60.4	74.9	148.2	293.8	439.5	585.8	731.7
		overlap	37	635	635	0	0	1	1	2	6	12	17	18	26	67	124	184	253	325	0.6	1.2	1.9	2.5	3.2	6.2	12.3	18.4	24.8	31	62.4	125.1	187.9	251.8	315.4
Larval_Fat_Body	clinal	female	134	1894	1892	3	7	8	11	12	25	60	93	128	149	247	494	714	910	1120	2.4	5.2	8	10.9	13.6	27.1	53.7	79.1	104.3	128.7	244.8	455	648.4	834.9	1019.3
		male	152	2869	2842	4	17	21	29	37	63	117	164	199	235	422	728	1024	1283	1505	3.5	7.4	11.6	15.8	19.6	40.1	79.6	117.8	156	193.1	367.3	683.7	977.7	1261.3	1540
		overlap	78	2437	2368	6	13	17	24	28	68	124	178	233	275	475	730	968	1194	1441	2.9	6.4	10.2	13.8	17.2	34.8	69.5	103	136.2	169.2	321.3	595.8	847.3	1088.6	1324.5
	seasonal	female	134	1894	1892	0	1	3	4	6	14	42	63	87	109	206	390	569	794	968	2.2	4.1	6.4	8.3	10.3	20.1	39.2	58.1	77.5	96.2	190.6	378.5	567.5	757.6	946.7
		male	152	2869	2842	2	4	6	7	8	16	40	57	85	114	247	538	839	1160	1449	3.4	6.2	9.6	12.5	15.4	30.4	59.4	88.3	117.5	145.9	289.3	576.8	861.7	1148.4	1434.2
		overlap	78	2437	2368	3	4	11	11	12	24	53	76	94	117	254	508	776	1031	1261	2.7	5	7.9	10.1	12.5	24.4	48.2	72.3	96.6	120.2	241.1	483	724.9	968.8	1211.9
Larval_Hindgut	clinal	female	115	1219	1219	0	1	1	4	4	17	35	53	76	90	141	285	389	498	625	1	2.3	3.6	4.9	6.2	12.7	26.5	40.5	54.5	68.6	137.1	266.4	389.3	511.6	632.9
		male	135	2537	2535	1	7	10	15	22	38	69	103	130	164	282	526	803	1037	1264	2.8	6.3	9.9	13.4	16.7	33.7	67.2	99.9	132.3	164.3	315.7	593.9	853.1	1105.1	1352.7
		overlap	61	1665	1481	0	1	1	2	3	13	24	43	57	71	154	318	475	659	854	1.7	3.7	5.9	7.9	10	20.6	41.8	62.3	83.2	103.6	201.1	380.5	548.2	713.1	877.2
	seasonal	female	115	1219	1219	0	0	2	4	6	11	22	33	42	56	116	220	337	467	584	1.3	2.5	3.8	5	6.3	12.3	24.4	36.5	48.5	60.6	121.2	241.4	363	485.8	607.6
		male	135	2537	2535	5	7	11	12	13	21	45	59	87	107	238	486	765	1034	1242	2.8	5.2	8.1	10.6	13.2	26.3	51.8	76.9	102.4	128	254.3	506.6	759.5	1014.2	1267.7
		overlap	61	1665	1481	0	2	6	7	8	14	29	49	59	82	166	314	462	642	794	1.7	3.3	5.1	6.8	8.4	16.6	32.8	48.9	65.5	81.5	163.3	326.7	492.3	659.9	826.4
Larval_Malpighian_Tubules	clinal	female	126	1536	1534	0	0	1	2	2	9	20	35	57	77	144	349	484	633	791	1.6	3.5	5.5	7.4	9.2	19	38.5	57.7	76.7	95.6	185.7	353.7	509.1	661.2	812
		male	152	2135	2134	4	10	14	17	23	43	71	97	113	134	240	444	684	878	1083	2.5	5.2	7.9	10.6	13.1	26.6	53	78.7	104.2	129.8	249.9	476.2	690.5	902.3	1113.3
		overlap	75	1617	1546	1	2	4	5	6	20	34	60	80	102	198	383	541	720	893	1.9	4	6.3	8.6	10.7	21.8	43.8	64.9	85.6	106.2	202.2	377.6	540.5	700.2	857.2
	seasonal	female	126	1536	1534	0	1	4	6	8	13	32	42	56	71	161	304	459	622	747	1.7	3.1	4.8	6.3	7.9	15.7	31.1	46.4	61.9	76.9	153.5	305.2	458.6	612.6	765.3
		male	152	2135	2134	0	2	3	5	5	10	27	42	62	79	170	400	624	860	1057	2.5	4.5	7.2	9.4	11.6	22.6	44.4	66.2	87.9	109	215.5	429.4	642	855.3	1067.3
		overlap	75	1617	1546	0	1	6	7	9	18	35	57	68	92	186	335	478	656	809	1.8	3.3	5.1	6.7	8.4	16.4	32.4	48.3	64.4	80.3	160.8	319.9	480.8	643.1	804.5
Larval_Midgut	clinal	female	125	1292	1290	0	1	2	2	2	15	35	54	78	97	149	303	427	543	676	1.3	2.7	4.2	5.8	7.3	15.1	30.8	46.2	61.8	77	150.4	289.9	420.6	549.4	676.3
		male	159	2885	2878	1	5	8	10	14	35	75	111	143	180	309	626	968	1218	1474	3.2	6.7	10.4	14.1	17.6	36.5	73.1	109.3	145.3	180.8	349.5	664.1	957.8	1244.1	1527.2
		overlap	91	2604	2473	0	0	2	4	5	20	34	61	85	111	249	519	767	1022	1331	2.3	5.1	7.9	10.8	13.6	28	57.5	86.5	116.1	145.5	288.7	563.3	826.3	1086.2	1346
	seasonal	female	125	1292	1290	0	0	3	4	7	15	29	41	52	64	137	243	378	511	626	1.4	2.7	4.1	5.3	6.6	13.1	26.2	39.2	51.8	64.5	128.7	257.5	386.9	516.2	644.8
		male	159	2885	2878	0	3	9	10	11	17	48	70	105	130	272	574	870	1177	1456	3.2	6	9.2	12.1	15	29.9	58.8	87.4	116.5	145.2	289.3	578.7	866.3	1155.8	1443
		overlap	91	2604	2473	1	3	8	10	13	25	50	77	90	116	249	509	750	1024	1295	2.8	5.2	8.1	10.8	13.4	26.7	52.7	78.8	105	130.6	260.5	520.6	779	1040.4	1300.2
Larval_Salivary_Gland	clinal	female	113	1018	1017	2	3	3	6	6	12	24	33	42	52	92	209	307	407	519	0.9	1.9	3	4	5.1	10.7	22.2	33.6	45.2	56.4	112.2	219.2	322.2	423.4	524.2
		male	135	1881	1881	5	24	28	35	43	65	97	136	157	186	303	498	695	865	1048	2.3	4.8	7.3	9.9	12.3	24.6	48.4	72	94.8	117.7	225.7	426.3	616.5	803.1	986.9
		overlap	46	1089	1089	1	1	2	3	4	10	19	31	41	53	116	237	332	434	565	0.9	2	3.1	4.2	5.3	11.3	23.7	36.1	48.6	61	121.2	236.8	347.5	456.6	564.4
	seasonal	female	113	1018	1017	1	2	2	5	6	9	22	28	40	52	103	189	286	396	485	1.1	2.1	3.2	4.3	5.3	10.5	20.9	31.1	41.4	51.4	102.5	203.6	304.8	406.9	508.7
		male	135	1881	1881	6	6	8	8	9	17	30	46	71	94	180	376	552	767	953	2.2	4.1	6.2	8.2	10.2	20	39.1	58.2	77.3	96	189.8	376.8	563.8	752.1	940.6
		overlap	46	1089	1089	0	0	1	1	1	6	18	27	31	36	95	198	294	405	516	1.2	2.4	3.6	4.7	5.9	11.6	22.8	33.8	44.8	55.4	109.6	217.4	325.9	435.2	544.3
Larval_Trachea	clinal	female	106	1324	1322	2	5	5	9	10	20	44	63	88	106	180	342	469	599	752	1.6	3.5	5.3	7.2	9	18.2	36.2	53.3	70.4	87.2	167.2	313.2	448.7	579.6	709.2
		male	129	2122	2113	1	12	16	22	30	52	76	106	127	152	277	468	694	900	1082	2.9	6.2	9.7	13.1	16.2	32.1	62.5	91.4	119.9	147.6	276.2	509.9	725.9	934.6	1139.6
		overlap	50	1665	1665	4	10	13	20	23	53	90	132	167	195	336	535	701	856	1014	2.4	4.9	7.6	10.3	12.8	26	51.3	75	98.6	121.6	229.1	419	591.7	755.2	914.5
	seasonal	female	106	1324	1322	1	1	3	6	8	13	32	43	58	71	137	263	388	538	663	1.5	2.8	4.3	5.5	6.8	13.6	26.9	40.2	53.7	66.7	132.5	264.3	395.5	528.4	660.8
		male	129	2122	2113	6	7	11	11	12	22	40	52	68	92	186	400	630	871	1070	2.4	4.4	7	9.1	11.4	22.7	44.1	65.2	86.7	107.5	212.9	424.5	635.9	848.4	1060.9
		overlap	50	1665	1665	2	4	7	7	8	16	36	56	72	92	186	361	535	718	875	1.8	3.2	5.2	6.7	8.3	16.7	33.2	49.5	66.2	82.2	163.9	329.7	493.6	661.4	827.7
